# Successful field performance in dry-warm environments of soybean expressing the sunflower transcription factor HaHB4

**DOI:** 10.1101/2019.12.21.885798

**Authors:** KF Ribichich, M Chiozza, S Ávalos-Britez, JV Cabello, AL Arce, G Watson, C Arias, M Portapila, F Trucco, ME Otegui, RL Chan

**Author notes:** these authors equally contributed to this work (KF Ribichich, M Chiozza). these authors equally contributed to this work (S Ávalos-Britez, JV Cabello, AL Arce). these authors are corresponding authors (ME Otegui, RL Chan). Corresponding authors: María Elena Otegui, Raquel Lía Chan. **Authors’ mail addresses:** Karina Ribichich, Mariana Chiozza, Selva Álvarez Brítez, Julieta Cabello, Agustín Arce, Claudia Arias, Margarita Portapila, Gerónimo Watson, Federico Trucco.

## Abstract

Soybean yield is limited primarily by abiotic constraints. No transgenic soybean with improved abiotic-stress tolerance is available in the market. We transformed soybean plants with genetic constructs able to express the sunflower transcription factor HaHB4, which confers drought tolerance to Arabidopsis and wheat plants. One line (b10H) carrying the sunflower promoter was chosen among three independent lines because it exhibited the best performance in seed yield (SY). Such line was evaluated in the greenhouse and in twenty-seven field trials developed in different environments of Argentina. In greenhouse experiments, transgenic plants showed increased SY under stress conditions together with wider epycotyl diameter, enlarged xylem area and enhanced water use efficiency than controls. They also exhibited enhanced SY in warm-dry field conditions. This response was accompanied by the increased in seed number that was not compensated by the decreased in individual seed weight. The transcriptome analysis of plants from a field trial with maximum SY difference between genotypes indicated an induction of genes encoding redox and heat shock proteins in b10H. Collectively, our results indicate that soybeans transformed with *HaHB4* are expected to have reduced SY penalization when cropped in warm-dry conditions, which constitute the best target environments for this technology.

**Highlight:** Soybean transformed with the sunflower gene encoding the transcription factor HaHB4 was evaluated in greenhouse and field trials. Transgenic plants significantly outyielded controls in drought-warm environments due to, at least in part, increased seed number, xylem area, and water use efficiency as well as to the induction of genes encoding redox and heat shock proteins.
