## Supplemental Table 3 for "Successful field performance in dry-warm environments of soybean expressing the sunflower transcription factor HaHB4"

### Sheet: BP
GO_acc	term_type	Term	queryitem	querytotal	bgitem	bgtotal	pvalue	FDR	entries
GO:0055114	P	oxidation reduction	103	493	2408	29501	2.7e-18	1.6e-15	Glyma.08G238100;Glyma.17G255900;Glyma.19G147400;Glyma.08G005900;Glyma.15G026400;Glyma.05G074900;Glyma.01G112600;Glyma.03G031400;Glyma.05G198700;Glyma.02G136100;Glyma.11G020700;Glyma.14G201800;Glyma.13G070900;Glyma.09G196000;Glyma.02G132200;Glyma.12G081300;Glyma.06G238500;Glyma.06G109200;Glyma.08G350800;Glyma.03G031000;Glyma.09G022400;Glyma.08G243600;Glyma.20G142000;Glyma.19G240400;Glyma.01G169200…
GO:0055085	P	transmembrane transport	41	493	1167	29501	1.1e-05	0.0033	Glyma.19G089800;Glyma.19G210700;Glyma.18G189600;Glyma.15G148500;Glyma.07G149600;Glyma.01G218600;Glyma.09G251600;Glyma.02G310800;Glyma.14G138200;Glyma.04G220800;Glyma.09G152300;Glyma.08G050500;Glyma.09G168700;Glyma.07G121900;Glyma.06G133000;Glyma.10G019000;Glyma.15G001600;Glyma.15G105900;Glyma.12G227800;Glyma.12G044700;Glyma.10G276700;Glyma.02G260100;Glyma.03G005300;Glyma.13G186700;Glyma.U041300;G…
GO:0019725	P	cellular homeostasis	14	493	252	29501	0.00015	0.021	Glyma.02G153200;Glyma.12G134500;Glyma.07G250500;Glyma.10G021100;Glyma.14G056800;Glyma.09G280900;Glyma.18G127400;Glyma.12G207400;Glyma.07G261500;Glyma.06G104600;Glyma.17G023900;Glyma.15G096600;Glyma.13G216300;Glyma.09G004400
GO:0008152	P	metabolic process	279	493	14225	29501	0.00013	0.021	Glyma.12G141400;Glyma.18G254600;Glyma.18G265700;Glyma.10G078900;Glyma.04G113400;Glyma.20G057500;Glyma.01G122000;Glyma.17G073200;Glyma.17G066700;Glyma.14G085600;Glyma.17G255900;Glyma.12G179600;Glyma.10G107500;Glyma.19G147400;Glyma.U039500;Glyma.08G005900;Glyma.06G291300;Glyma.15G026400;Glyma.09G073600;Glyma.09G079900;Glyma.14G111800;Glyma.05G074900;Glyma.12G132600;Glyma.17G104800;Glyma.06G289600;G…
GO:0045454	P	cell redox homeostasis	13	493	238	29501	0.00029	0.034	Glyma.02G153200;Glyma.12G134500;Glyma.07G250500;Glyma.10G021100;Glyma.09G280900;Glyma.18G127400;Glyma.12G207400;Glyma.07G261500;Glyma.06G104600;Glyma.17G023900;Glyma.15G096600;Glyma.13G216300;Glyma.09G004400

### Sheet: MF
GO_acc	term_type	Term	queryitem	querytotal	bgitem	bgtotal	pvalue	FDR	entries
GO:0016491	F	oxidoreductase activity	108	493	2744	29501	1e-16	5.7e-14	Glyma.08G238100;Glyma.17G255900;Glyma.19G147400;Glyma.08G005900;Glyma.15G026400;Glyma.01G112600;Glyma.03G031400;Glyma.05G198700;Glyma.02G136100;Glyma.11G020700;Glyma.14G201800;Glyma.13G070900;Glyma.09G196000;Glyma.02G132200;Glyma.03G031200;Glyma.06G238500;Glyma.06G109200;Glyma.08G350800;Glyma.03G031000;Glyma.09G022400;Glyma.02G153200;Glyma.08G243600;Glyma.20G142000;Glyma.10G021100;Glyma.05G061100…
GO:0009055	F	electron carrier activity	44	493	702	29501	3.3e-13	9.3e-11	Glyma.19G258700;Glyma.02G153200;Glyma.03G021200;Glyma.03G030800;Glyma.08G243600;Glyma.12G232600;Glyma.08G238100;Glyma.03G030900;Glyma.17G255900;Glyma.01G169200;Glyma.15G243300;Glyma.13G216300;Glyma.06G310800;Glyma.15G096600;Glyma.13G084000;Glyma.03G094400;Glyma.07G250500;Glyma.09G171300;Glyma.10G021100;Glyma.03G031400;Glyma.17G023900;Glyma.12G067000;Glyma.06G217900;Glyma.15G050300;Glyma.09G049200…
GO:0046906	F	tetrapyrrole binding	42	493	732	29501	1.7e-11	3.2e-09	Glyma.19G258700;Glyma.03G021200;Glyma.03G030800;Glyma.08G243600;Glyma.06G109200;Glyma.08G238100;Glyma.03G030900;Glyma.17G255900;Glyma.15G052700;Glyma.16G164200;Glyma.01G169200;Glyma.15G243300;Glyma.06G310800;Glyma.14G056300;Glyma.13G084000;Glyma.05G074900;Glyma.03G094400;Glyma.03G031400;Glyma.12G067000;Glyma.15G050300;Glyma.09G049200;Glyma.05G003200;Glyma.08G179700;Glyma.03G031000;Glyma.14G201800…
GO:0020037	F	heme binding	41	493	728	29501	5.2e-11	7.2e-09	Glyma.19G258700;Glyma.03G021200;Glyma.03G030800;Glyma.08G243600;Glyma.06G109200;Glyma.08G238100;Glyma.03G030900;Glyma.17G255900;Glyma.15G052700;Glyma.16G164200;Glyma.01G169200;Glyma.15G243300;Glyma.06G310800;Glyma.14G056300;Glyma.13G084000;Glyma.03G094400;Glyma.03G031400;Glyma.12G067000;Glyma.15G050300;Glyma.09G049200;Glyma.05G003200;Glyma.08G179700;Glyma.03G031000;Glyma.14G201800;Glyma.13G070900…
GO:0005506	F	iron ion binding	43	493	798	29501	6.5e-11	7.2e-09	Glyma.19G258700;Glyma.03G021200;Glyma.03G030800;Glyma.08G243600;Glyma.06G109200;Glyma.08G238100;Glyma.03G030900;Glyma.17G255900;Glyma.15G052700;Glyma.16G164200;Glyma.01G169200;Glyma.15G243300;Glyma.06G310800;Glyma.14G056300;Glyma.13G084000;Glyma.03G094400;Glyma.03G031400;Glyma.12G067000;Glyma.15G050300;Glyma.09G049200;Glyma.05G003200;Glyma.08G179700;Glyma.03G031000;Glyma.14G201800;Glyma.13G070900…
GO:0003824	F	catalytic activity	292	493	13905	29501	6.1e-08	5.6e-06	Glyma.18G254600;Glyma.18G265700;Glyma.18G103500;Glyma.20G057500;Glyma.01G122000;Glyma.17G073200;Glyma.17G066700;Glyma.14G085600;Glyma.17G255900;Glyma.12G179600;Glyma.10G107500;Glyma.19G147400;Glyma.U039500;Glyma.08G005900;Glyma.18G146600;Glyma.06G291300;Glyma.15G026400;Glyma.10G019000;Glyma.09G079900;Glyma.16G043400;Glyma.14G127800;Glyma.12G132600;Glyma.06G289600;Glyma.07G121900;Glyma.02G302600;G…
GO:0016705	F	oxidoreductase activity, acting on paired donors, with incorporation or reduction of molecular oxygen	37	493	810	29501	8.8e-08	7e-06	Glyma.19G258700;Glyma.03G021200;Glyma.07G185500;Glyma.03G030800;Glyma.08G243600;Glyma.08G238100;Glyma.03G129200;Glyma.03G030900;Glyma.17G255900;Glyma.01G169200;Glyma.19G147400;Glyma.15G243300;Glyma.06G310800;Glyma.04G170500;Glyma.03G031400;Glyma.15G012100;Glyma.15G050300;Glyma.09G049200;Glyma.05G003200;Glyma.02G136100;Glyma.15G061800;Glyma.09G142900;Glyma.08G063700;Glyma.18G223100;Glyma.03G030400…
GO:0016701	F	oxidoreductase activity, acting on single donors with incorporation of molecular oxygen	9	493	108	29501	0.00014	0.0097	Glyma.15G026500;Glyma.13G347700;Glyma.13G347800;Glyma.07G034800;Glyma.07G007000;Glyma.06G113500;Glyma.07G006900;Glyma.15G026400;Glyma.20G144600
GO:0043169	F	cation binding	88	493	3612	29501	0.00023	0.01	Glyma.04G197300;Glyma.08G238100;Glyma.17G255900;Glyma.08G005900;Glyma.15G026400;Glyma.15G243300;Glyma.07G142300;Glyma.01G112600;Glyma.03G031400;Glyma.12G227800;Glyma.14G201800;Glyma.13G070900;Glyma.13G035700;Glyma.02G132200;Glyma.20G144600;Glyma.06G238500;Glyma.04G200900;Glyma.06G109200;Glyma.08G350800;Glyma.03G031000;Glyma.09G022400;Glyma.06G050300;Glyma.08G243600;Glyma.19G240400;Glyma.01G169200…
GO:0046872	F	metal ion binding	88	493	3600	29501	0.0002	0.01	Glyma.04G197300;Glyma.08G238100;Glyma.17G255900;Glyma.08G005900;Glyma.15G026400;Glyma.15G243300;Glyma.07G142300;Glyma.01G112600;Glyma.03G031400;Glyma.12G227800;Glyma.14G201800;Glyma.13G070900;Glyma.13G035700;Glyma.02G132200;Glyma.20G144600;Glyma.06G238500;Glyma.04G200900;Glyma.06G109200;Glyma.08G350800;Glyma.03G031000;Glyma.09G022400;Glyma.06G050300;Glyma.08G243600;Glyma.19G240400;Glyma.01G169200…
GO:0051213	F	dioxygenase activity	8	493	91	29501	0.00023	0.01	Glyma.15G026500;Glyma.13G347700;Glyma.13G347800;Glyma.07G034800;Glyma.07G007000;Glyma.07G006900;Glyma.15G026400;Glyma.20G144600
GO:0016702	F	oxidoreductase activity, acting on single donors with incorporation of molecular oxygen, incorporation of two atoms of oxygen	8	493	90	29501	0.00022	0.01	Glyma.15G026500;Glyma.13G347700;Glyma.13G347800;Glyma.07G034800;Glyma.07G007000;Glyma.07G006900;Glyma.15G026400;Glyma.20G144600
GO:0043167	F	ion binding	88	493	3615	29501	0.00023	0.01	Glyma.04G197300;Glyma.08G238100;Glyma.17G255900;Glyma.08G005900;Glyma.15G026400;Glyma.15G243300;Glyma.07G142300;Glyma.01G112600;Glyma.03G031400;Glyma.12G227800;Glyma.14G201800;Glyma.13G070900;Glyma.13G035700;Glyma.02G132200;Glyma.20G144600;Glyma.06G238500;Glyma.04G200900;Glyma.06G109200;Glyma.08G350800;Glyma.03G031000;Glyma.09G022400;Glyma.06G050300;Glyma.08G243600;Glyma.19G240400;Glyma.01G169200…
GO:0015035	F	protein disulfide oxidoreductase activity	8	493	96	29501	0.00033	0.012	Glyma.02G153200;Glyma.13G216300;Glyma.07G250500;Glyma.15G096600;Glyma.09G280900;Glyma.10G021100;Glyma.12G207400;Glyma.17G023900
GO:0015036	F	disulfide oxidoreductase activity	8	493	96	29501	0.00033	0.012	Glyma.02G153200;Glyma.13G216300;Glyma.07G250500;Glyma.15G096600;Glyma.09G280900;Glyma.10G021100;Glyma.12G207400;Glyma.17G023900
GO:0022804	F	active transmembrane transporter activity	17	493	384	29501	0.00039	0.013	Glyma.09G152300;Glyma.03G005300;Glyma.16G172600;Glyma.05G155500;Glyma.08G050500;Glyma.07G121900;Glyma.01G025200;Glyma.15G148500;Glyma.09G118900;Glyma.02G184000;Glyma.16G172500;Glyma.03G005400;Glyma.05G145000;Glyma.02G310800;Glyma.19G210700;Glyma.10G019000;Glyma.U041300
GO:0005215	F	transporter activity	40	493	1340	29501	0.00041	0.013	Glyma.19G089800;Glyma.18G189600;Glyma.15G148500;Glyma.02G310800;Glyma.10G019000;Glyma.04G220800;Glyma.11G143100;Glyma.09G152300;Glyma.17G165200;Glyma.08G050500;Glyma.09G168700;Glyma.07G121900;Glyma.02G145100;Glyma.14G138200;Glyma.12G044700;Glyma.10G028900;Glyma.03G005300;Glyma.13G186700;Glyma.U041300;Glyma.03G005400;Glyma.09G118900;Glyma.03G094400;Glyma.13G116900;Glyma.09G010700;Glyma.01G081600;G…
GO:0016820	F	hydrolase activity, acting on acid anhydrides, catalyzing transmembrane movement of substances	9	493	133	29501	0.00059	0.018	Glyma.16G172600;Glyma.05G145000;Glyma.07G121900;Glyma.15G148500;Glyma.02G184000;Glyma.16G172500;Glyma.19G210700;Glyma.10G019000;Glyma.12G232000
GO:0046914	F	transition metal ion binding	62	493	2454	29501	0.0009	0.026	Glyma.19G258700;Glyma.03G021200;Glyma.10G274300;Glyma.03G030800;Glyma.08G243600;Glyma.06G109200;Glyma.08G238100;Glyma.03G030900;Glyma.17G255900;Glyma.15G052700;Glyma.05G007100;Glyma.16G164200;Glyma.03G077900;Glyma.01G169200;Glyma.15G243300;Glyma.15G050300;Glyma.06G310800;Glyma.14G056300;Glyma.13G084000;Glyma.20G051900;Glyma.03G094400;Glyma.07G142300;Glyma.20G115600;Glyma.01G112600;Glyma.02G046800…
GO:0042626	F	ATPase activity, coupled to transmembrane movement of substances	8	493	120	29501	0.0013	0.034	Glyma.16G172600;Glyma.05G145000;Glyma.07G121900;Glyma.15G148500;Glyma.02G184000;Glyma.16G172500;Glyma.19G210700;Glyma.10G019000
GO:0043492	F	ATPase activity, coupled to movement of substances	8	493	120	29501	0.0013	0.034	Glyma.16G172600;Glyma.05G145000;Glyma.07G121900;Glyma.15G148500;Glyma.02G184000;Glyma.16G172500;Glyma.19G210700;Glyma.10G019000
GO:0016614	F	oxidoreductase activity, acting on CH-OH group of donors	17	493	437	29501	0.0015	0.036	Glyma.01G152900;Glyma.11G070500;Glyma.12G234300;Glyma.08G080700;Glyma.15G019300;Glyma.16G113000;Glyma.17G027600;Glyma.05G061100;Glyma.04G113400;Glyma.09G218100;Glyma.13G354900;Glyma.03G129100;Glyma.09G196000;Glyma.01G156700;Glyma.06G265700;Glyma.18G106300;Glyma.11G164700
GO:0016684	F	oxidoreductase activity, acting on peroxide as acceptor	12	493	252	29501	0.0015	0.036	Glyma.13G070900;Glyma.15G052700;Glyma.05G198700;Glyma.08G179700;Glyma.11G020700;Glyma.14G201800;Glyma.07G260300;Glyma.16G164200;Glyma.08G179600;Glyma.08G005900;Glyma.09G022400;Glyma.14G056300
GO:0004601	F	peroxidase activity	12	493	252	29501	0.0015	0.036	Glyma.13G070900;Glyma.15G052700;Glyma.05G198700;Glyma.08G179700;Glyma.11G020700;Glyma.14G201800;Glyma.07G260300;Glyma.16G164200;Glyma.08G179600;Glyma.08G005900;Glyma.09G022400;Glyma.14G056300
GO:0016209	F	antioxidant activity	13	493	297	29501	0.002	0.043	Glyma.13G070900;Glyma.15G052700;Glyma.05G198700;Glyma.08G179700;Glyma.11G020700;Glyma.14G201800;Glyma.07G260300;Glyma.16G164200;Glyma.08G179600;Glyma.06G021200;Glyma.08G005900;Glyma.09G022400;Glyma.14G056300
GO:0015405	F	P-P-bond-hydrolysis-driven transmembrane transporter activity	8	493	131	29501	0.0022	0.043	Glyma.16G172600;Glyma.05G145000;Glyma.07G121900;Glyma.15G148500;Glyma.02G184000;Glyma.16G172500;Glyma.19G210700;Glyma.10G019000
GO:0015399	F	primary active transmembrane transporter activity	8	493	131	29501	0.0022	0.043	Glyma.16G172600;Glyma.05G145000;Glyma.07G121900;Glyma.15G148500;Glyma.02G184000;Glyma.16G172500;Glyma.19G210700;Glyma.10G019000
GO:0016667	F	oxidoreductase activity, acting on sulfur group of donors	8	493	131	29501	0.0022	0.043	Glyma.02G153200;Glyma.13G216300;Glyma.07G250500;Glyma.15G096600;Glyma.09G280900;Glyma.10G021100;Glyma.12G207400;Glyma.17G023900
